# A Multi-Tissue Comparison and Molecular Characterization of Canine Organoids

**DOI:** 10.1101/2022.07.15.500059

**Authors:** Christopher Zdyrski, Vojtech Gabriel, Oscar Ospina, Hannah Wickham, Dipak K. Sahoo, Kimberly Dao, Leeann S. Aguilar Meza, Abigail Ralston, Leila Bedos, William Bastian, Sydney Honold, Pablo Piñeyro, Eugene F. Douglass, Jonathan P. Mochel, Karin Allenspach

**Affiliations:** SMART Pharmacology, Department of Biomedical Sciences, Iowa State University, Ames, IA, USA; SMART Pharmacology, Precision One Health Initiative, University of Georgia, Athens, GA, USA; 3D Health Solutions Inc., Ames, IA, USA; Department of Biostatistics and Bioinformatics, Moffitt Cancer Center, Tampa, FL, USA; Department of Veterinary Clinical Sciences, Iowa State University, Ames, IA, USA; Pharmaceutical & Biomedical Sciences, Institute of Bioinformatics, University of Georgia, Athens, GA; Veterinary Diagnostic Laboratory, Iowa State University, Ames, IA, USA

**Author notes:** **Corresponding authors:** Christopher Zdyrski Ph.D.; K. Allenspach DVM, Ph.D.; Jonathan P. Mochel DVM, Ph.D. Authors contributed equally to the manuscript (Christopher Zdyrski, Vojtech Gabriel). co-senior authors (Jonathan P. Mochel, Karin Allenspach). **DECLARATION OF INTERESTS** K. Allenspach is a co-founder of LifEngine Animal Health and 3D Health Solutions. She serves as a consultant for Ceva Animal Health, Bioiberica, LifeDiagnostics, Antech Diagnostics, Deerland Probiotics, and Mars. J.P. Mochel is a co-founder of LifEngine Animal Health and 3D Health Solutions. Dr. Mochel serves as a consultant for Ceva Animal Health, Boehringer Ingelheim, Dechra Ltd. and Ethos Animal Health. C. Zdyrski is the Director of Research and Product Development at 3D Health Solutions. K. Dao was an employee of 3D Health Solutions. A. Ralston was an employee of 3D Health Solutions. Other authors do not have any conflict of interest to declare. Multiple patents related to this work have been filed through the Iowa State University Research Foundation.

**Keywords:** canine, dog, organoids, reverse translational medicine, stem cell, endometrium, lung, pancreas, bladder, liver

## Abstract

Organoids are 3-dimensional (3D) stem cell-derived cell culture lines that offer a variety of technical advantages compared to traditional 2-dimensional (2D) cell cultures. Although murine models have proved useful in biomedical research, rodent models often fail to adequately mimic human physiology and disease progression, resulting in poor preclinical prediction of therapeutic drug efficacy and toxicity. With the advent of organoid technology, many of these challenges can be overcome. Previously, the use of canine organoids in drug testing and disease modeling was limited to organoids originating from the intestine, liver, kidney, lung, and urinary bladder. Here, we report the cultivation, maintenance, and molecular characterization of two novel adult-stem cell-derived canine organoid cell lines, including the endometrium and pancreas, in addition to previously reported bladder, lung, and liver organoids from two genetically related canines. Five tissues and organoid lines from each donor were characterized using bulk RNA-seq, allowing for a unique, multi-organ comparison between these two individuals and identification of specific cell types such as glandular epithelial cells in endometrial organoids.
