## Supplemental File 1 for "A Multi-Tissue Comparison and Molecular Characterization of Canine Organoids"

### Sheet: Master_List
	ID	Organ	Biobanked	RNA Preserved	RNA-seq	Block	Passages Attempted	Days In Culture
	B816	Endometrium	Yes	Yes	Yes	Yes	4	21
		Lung	Yes	Yes	Yes	Yes	3	19
		Pancreas	Yes	Yes	Yes	Yes	3	17
		Bladder	Yes	Yes	Yes	Yes	3	19
		Liver	Yes	Yes	Yes	Yes	2	17
	B818	Endometrium	Yes	Yes	Yes	Yes	4	19
		Lung	Yes	Yes	Yes	Yes	3	19
		Pancreas	Yes	Yes	Yes	Yes	3	17
		Bladder	Yes	Yes	Yes	Yes	4	31
		Liver	Yes	Yes	Yes	Yes	2	17
