## Supplemental File 2 for "A Multi-Tissue Comparison and Molecular Characterization of Canine Organoids"

### Sheet: Media
	Organoid media composition	Amount to Add	Solvent	Stock conc.	Final concentration	Distributor	Reference number
	Advanced DMEM/F12	500 mL	N/A	1X	NA	Gibco	12634-010
	FBS	40 mL	N/A	N/A	0.08	Corning	35-010-CV
	Glutamax	5 mL	N/A	200 mM	2 mM	Gibco	35050-061
	HEPES	5 mL	N/A	1 M	10 mM	VWR Life Science	J848-500ML
	Primocin	1 mL	N/A	50 mg/mL	100 µg/ml	InvivoGen	ant-pm-1
	B27 supplement	10 mL	N/A	50X	1X	Gibco	17504-044
	N2 supplement	5 mL	N/A	100X	1X	Gibco	17502-048
	N-Acetyl-L-cysteine	1 mL	ddH2O	500 mM	1 mM	Sigma	A9165-25G
	Murine EGF	500 µL	0.1%BSA/PBS	50 µg/mL	50 ng/ml	PeproTech	315-09-1MG
	Murine Noggin	500 µL	0.1%BSA/H2O	100 µg/mL	100 ng/ml	PeproTech	250-38-250UG
	Human R-Spondin-1	500 µL	0.1%BSA/PBS	500 µg/mL (500 µg/tube, add 1 mL solvent)	500 ng/ml	PeproTech	120-38-500UG
	Murine Wnt-3a	1 mL (5 tubes)	0.1%BSA/PBS	50 µg/mL (10 µg/tube, add 200 µL solvent)	100 ng/ml	PeproTech	315-20-10UG
	[Leu15]-Gastrin I human	500 µL	0.1%BSA/PBS	10 µM	10 nM	Sigma	G9145-.5MG
	Nicotinamide	5 mL	ddH2O	1 M	10 mM	Sigma	N0636-100G
	A-83-01	50 µL	DMSO	5 mM	500 nM	PeproTech	9094360
	SB202190 (P38 inhibitor)	500 µL	DMSO	10 mM	10 µM	Sigma	S7067-25MG
	SMZ-TMP DS	200 µL	DMSO	25 mg/mL	10 µg/ml	Rising Health	N/A
	Additional Supplements	Amount to Add	Solvent	Stock conc.	Final concentration	Distributor	Reference number
	ROCK inhibitor (Y-27632)	1 µL / 1 mL CMGF+	DMSO	10 mM	10 µM	Biogems	1293823
	GSK-3β	0.25 µL / 1 mL CMGF+	DMSO	10 mM	2.5 µM	Stemgent	04-0004
