## Supplemental File 3 for "A Multi-Tissue Comparison and Molecular Characterization of Canine Organoids"

### Sheet: Donors
		Donor ID	Sex	Born	Euthanized	Age (days)	Breed
		B816	Female (Intact)	2021-03-02	2021-03-31	29	mixed breed (beagle-fox hound cross)
		B818	Female (Intact)	2021-03-02	2021-03-31	29	mixed breed (beagle-fox hound cross)
