## Supplemental File 4 for "A Multi-Tissue Comparison and Molecular Characterization of Canine Organoids"

### Sheet: Sheet 1
sample	average_sequence_length_pre_QC	total_sequences_pre_QC	average_phred_score_pre_QC	average_sequence_length_post_QC	total_sequences_post_QC	average_phred_score_post_QC	percentage_uniquely_mapped_reads
b816-bladder-organoid	150	22035136	34.9946	141.923	21474318	35.1893	90.6
b816-bladder-tissue	150	27297534	35.0058	142.582	26553739	35.1586	90.8
b816-endometrium-organoid	150	19213532	35.074	140.573	18480856	35.2923	90.9
b816-endometrium-tissue	150	20571273	34.9407	143.934	24824452	35.1873	91
b816-liver-organoid	150	21201368	35.0212	143.049	20726879	35.1764	90.7
b816-liver-tissue	150	22009451	35.0474	140.941	20088727	35.2722	88.1
b816-lung-organoid	150	23285734	34.9108	142.037	22763691	35.1306	90.7
b816-lung-tissue	150	24270123	34.9553	142.792	22454775	35.1358	90.8
b816-pancreas-organoid	150	22664909	35.0469	142.286	21410157	35.2336	89.7
b816-pancreas-tissue	150	22129705	35.1754	142.11	19529346	35.3578	91.9
b818-bladder-organoid	150	19019670	35.0479	141.3	18570838	35.2637	90.5
b818-bladder-tissue	150	21517764	35.0108	142.184	20712714	35.1835	90.6
b818-endometrium-organoid	150	21290840	34.9416	140.799	19785815	35.2182	89.9
b818-endometrium-tissue	150	24219814	34.9864	142.717	22194096	35.1671	91.8
b818-liver-organoid	150	23074796	34.9602	142.548	22631018	35.1268	89.9
b818-liver-tissue	150	19507163	35.1549	142.54	18677962	35.3108	91
b818-lung-organoid	150	18179280	34.9938	141.38	17109486	35.2142	90.2
b818-lung-tissue	150	22912790	35.0581	141.329	22167671	35.2589	92.2
b818-pancreas-organoid	150	22259944	35.0554	140.995	21492738	35.269	89.9
b818-pancreas-tissue	150	21652838	35.2329	142.698	20558459	35.3863	89.6
