## Supplemental File 7 for "A Multi-Tissue Comparison and Molecular Characterization of Canine Organoids"

### Sheet: IF
	Primary Antibody	Company	Catalog #	Concentration	Conjugation	HIER
	UPK1A	Novus Biologicals	NBP2-79733	1:500	Unconjugated	Tris EDTA, pH9 buffer for two hours at 75°C
	CK5	US Biological	222068	1:50	Unconjugated	Tris EDTA, pH9 buffer for two hours at 75°C
	HAO1	Novus Biologicals	NBP2-14080	1:50	Unconjugated	Tris EDTA, pH9 buffer for two hours at 75°C
	CLDN18	Novus Biologicals	NBP1-60010	1:50	Unconjugated	Citrate, pH6 buffer for two hours at 75°C
	LAMP3	Novus Biologicals	DDX0191P-100	1:50	Unconjugated	Citrate, pH6 buffer for two hours at 75°C
	VIMENTIN	Abcam	ab92547	1:200	Unconjugated	Citrate, pH6 buffer for two hours at 75°C
	INSULIN	Bioss Antibodies	bs-0862R	1:100	Unconjugated	Tris EDTA, pH9 buffer for two hours at 75°C
	GLUCAGON	Cell Signaling Technology	2760S	1:50	Unconjugated	Citrate, pH6 buffer for two hours at 75°C
	PAX8	Novus Biologicals	NBP1-32440	1:50	Unconjugated	Tris/EDTA, pH9 buffer for two hours at 75°C
	Secondary Antibody	Company	Catalog #	Concentration
	Mouse (488)	Invitrogen	R37114	1:500
	Rabbit (555)	Invitrogen	A31572	1:1000
	Rat (488)	Invitrogen	A11006	1:1000
