## Supplemental File 8 for "A Multi-Tissue Comparison and Molecular Characterization of Canine Organoids"

### Sheet: tissue_GSEA
	B816_Liver_Tissue	B818_Liver_Tissue	B816_Bladder_Tissue	B818_Bladder_Tissue	B816_Endometrium_Tissue	B818_Endometrium_Tissue	B816_Lung_Tissue	B818_Lung_Tissue	B816_Pancreas_Tissue	B818_Pancreas_Tissue			Liver	Bladder	Endomet	Lung	Pancrease
XENOBIOTIC_METABOLISM	12.1751	11.9188	-8.06787	-7.165	-9.15369	-8.00866	-6.59343	-6.7593	0.904899	1.70383			12.047	-7.61643	-8.58117	-6.67637	1.30436
FATTY_ACID_METABOLISM	9.1642	11.6004	-4.11742	-3.80112	-6.12606	-7.4734	-5.22034	-6.0826	-3.09046	-0.365114			10.3823	-3.95927	-6.79973	-5.65147	-1.72779
OXIDATIVE_PHOSPHORYLATION	9.09585	10.4717	5.66861	5.74103	-6.41055	-9.36831	-5.4013	-7.93434	-12.6274	-6.62761			9.78377	5.70482	-7.88943	-6.66782	-9.62751
BILE_ACID_METABOLISM	8.82077	9.23649	-6.84681	-6.3888	-4.90265	-4.73993	-4.78337	-4.55287	0.862426	1.71081			9.02863	-6.61781	-4.82129	-4.66812	1.28662
COAGULATION	8.46558	6.72814	-4.57844	-4.32103	-6.46098	-4.43961	-5.93947	-5.26153	3.39109	2.02052			7.59686	-4.44973	-5.4503	-5.6005	2.7058
INTERFERON_GAMMA_RESPONSE	5.56063	8.3224	2.41155	-4.3352	-1.89036	-4.78366	-0.497038	2.60977	-11.6591	-7.67539			6.94152	-0.961825	-3.33701	1.05637	-9.66726
ADIPOGENESIS	5.12631	6.65308	0.0417906	1.04934	-6.11562	-6.00075	-3.39685	-4.32648	-4.544	-1.64436			5.88969	0.545566	-6.05818	-3.86166	-3.09418
INTERFERON_ALPHA_RESPONSE	4.94976	6.59244	0.659659	-3.43501	-0.203518	-3.24706	-0.198075	2.38594	-12.2618	-6.406			5.7711	-1.38767	-1.72529	1.09393	-9.33389
CHOLESTEROL_HOMEOSTASIS	4.35892	6.73731	-3.81904	-3.04586	-3.24443	-3.5374	-2.38459	-3.21033	-0.030046	0.289075			5.54812	-3.43245	-3.39092	-2.79746	0.129514
COMPLEMENT	5.15712	5.66098	-0.803252	-4.16286	-5.89675	-5.97548	-1.26359	0.0732163	0.208492	-0.601121			5.40905	-2.48305	-5.93612	-0.595186	-0.196314
PEROXISOME	5.10949	5.39341	-3.51093	-3.09603	-3.50969	-2.78498	-2.05651	-3.16935	-0.802576	0.398794			5.25145	-3.30348	-3.14733	-2.61293	-0.201891
ALLOGRAFT_REJECTION	4.64731	4.54163	8.91508	-6.74145	-5.08859	-5.84731	-0.701101	1.60526	-2.54927	-3.73495			4.59447	1.08681	-5.46795	0.452082	-3.14211
REACTIVE_OXYGEN_SPECIES_PATHWAY	4.92183	3.84404	-0.019489	-0.674261	-2.83506	-3.34743	-0.954665	-0.718144	-3.96635	-3.92976			4.38293	-0.346875	-3.09125	-0.836404	-3.94805
IL6_JAK_STAT3_SIGNALING	3.33585	4.04819	5.26424	-4.45768	-4.3621	-4.37536	0.39285	1.6079	-1.78426	-1.89428			3.69202	0.403277	-4.36873	1.00037	-1.83927
MTORC1_SIGNALING	0.716137	4.67233	2.26589	0.17379	-3.50328	-6.00891	-1.53686	-3.21508	-1.62063	0.639499			2.69423	1.21984	-4.75609	-2.37597	-0.490564
GLYCOLYSIS	3.23515	1.97475	-0.800924	-0.252581	-0.0951921	-0.748737	-2.1069	-1.85592	-2.87596	0.394683			2.60495	-0.526753	-0.421965	-1.98141	-1.24064
UV_RESPONSE_UP	3.21006	1.56088	-1.88775	-1.20466	-1.19158	0.0952292	-1.15266	0.0808135	-2.95148	-0.788135			2.38547	-1.54621	-0.548178	-0.535925	-1.86981
INFLAMMATORY_RESPONSE	1.64306	2.14198	4.70312	-4.17309	-2.92516	-4.31998	1.20032	2.5442	0.973497	-0.270013			1.89252	0.265019	-3.62257	1.87226	0.351742
HEME_METABOLISM	2.01443	1.68258	-1.57669	-0.158463	-1.41527	-0.107184	1.17887	-0.170027	-2.03087	-2.91467			1.84851	-0.867576	-0.761229	0.504422	-2.47277
APOPTOSIS	1.30968	1.66554	2.36356	-0.638446	-2.15359	-0.799732	2.11709	2.44483	-4.30243	-2.43152			1.48761	0.862558	-1.47666	2.28096	-3.36698
TNFA_SIGNALING_VIA_NFKB	1.20118	0.477632	3.14577	-2.33692	-3.41065	-2.23367	5.86951	5.74037	-4.25461	-2.25619			0.839405	0.404425	-2.82216	5.80494	-3.2554
HYPOXIA	2.17383	-0.575948	-1.00624	1.4232	2.39162	2.81053	-1.90815	-1.61923	-1.93573	-1.28779			0.798941	0.20848	2.60107	-1.76369	-1.61176
KRAS_SIGNALING_UP	0.75645	0.646413	-1.462	-3.58069	-0.0174711	-0.751741	-0.908902	-0.723264	2.06538	2.15205			0.701432	-2.52134	-0.384606	-0.816083	2.10871
PI3K_AKT_MTOR_SIGNALING	-0.232212	0.419805	2.18096	2.58363	0.378539	0.851176	2.62142	1.2561	-5.2496	-5.16212			0.0937966	2.38229	0.614858	1.93876	-5.20586
ESTROGEN_RESPONSE_LATE	0.453386	-0.968345	-1.03821	-0.201927	-4.26266	-3.2811	-0.567552	0.596874	4.2361	4.62831			-0.257479	-0.620071	-3.77188	0.0146614	4.43221
P53_PATHWAY	0.88761	-1.7023	-0.282496	0.232071	-0.759993	-0.270325	2.98044	2.91563	-3.24577	-3.05211			-0.407346	-0.0252124	-0.515159	2.94804	-3.14894
PANCREAS_BETA_CELLS	0.0835125	-0.970867	-5.57178	-3.46907	-3.30951	-3.78563	-5.49329	-5.41314	9.49906	9.29718			-0.443677	-4.52043	-3.54757	-5.45322	9.39812
IL2_STAT5_SIGNALING	-0.496868	-0.489194	2.47463	-2.09384	-0.521025	-0.912272	2.25188	4.03072	0.0967542	-0.435415			-0.493031	0.190397	-0.716648	3.1413	-0.16933
APICAL_SURFACE	-0.18702	-1.36459	0.363924	0.316856	0.50704	0.84833	-1.17505	0.581968	0.961558	0.301336			-0.775803	0.34039	0.677685	-0.296543	0.631447
NOTCH_SIGNALING	-0.0915052	-1.5538	-1.52545	0.0191008	0.413064	1.76087	2.7134	3.87502	-2.59739	-1.47605			-0.822653	-0.753177	1.08697	3.29421	-2.03672
ANDROGEN_RESPONSE	-2.43185	0.543514	-0.777137	-0.867075	-0.132806	-1.08323	0.680941	-0.315715	1.70873	1.75985			-0.944168	-0.822106	-0.60802	0.182613	1.73429
KRAS_SIGNALING_DN	0.826569	-2.90927	-3.08866	-4.4973	0.660138	2.57191	-3.62952	-3.951	8.76419	8.46992			-1.04135	-3.79298	1.61602	-3.79026	8.61706
MYC_TARGETS_V2	-1.63036	-0.965779	4.38582	1.11916	1.2323	1.11591	-2.04464	-1.50668	-0.895991	-0.985625			-1.29807	2.75249	1.1741	-1.77566	-0.940808
APICAL_JUNCTION	0.141691	-2.79159	-2.22495	1.6155	-0.406159	2.14849	1.0864	3.58604	0.99903	0.3563			-1.32495	-0.304727	0.871165	2.33622	0.677665
DNA_REPAIR	-0.983858	-1.78041	2.76373	2.29527	1.93551	2.62091	3.32128	1.71281	-4.88973	-6.2164			-1.38213	2.5295	2.27821	2.51704	-5.55306
ESTROGEN_RESPONSE_EARLY	-0.185554	-2.7814	-1.95509	-0.105787	-0.765386	-0.210853	-0.488253	1.39096	2.51661	2.84096			-1.48348	-1.03044	-0.488119	0.451356	2.67879
WNT_BETA_CATENIN_SIGNALING	-1.21231	-1.95107	-3.00171	-1.46125	0.706188	2.83329	3.83358	5.04863	-0.10165	-0.197336			-1.58169	-2.23148	1.76974	4.4411	-0.149493
TGF_BETA_SIGNALING	-1.9014	-1.36285	-1.08467	0.935317	1.64672	2.05609	4.62912	4.73179	-2.3613	-2.3083			-1.63213	-0.0746756	1.8514	4.68045	-2.3348
ANGIOGENESIS	-1.37619	-2.38241	-0.498521	0.844815	0.953886	0.845674	0.241055	0.104295	2.32287	2.12363			-1.8793	0.173147	0.89978	0.172675	2.22325
HEDGEHOG_SIGNALING	-1.72132	-2.42718	-0.514517	1.43558	0.880278	2.54912	-1.11972	0.136665	2.90713	1.84247			-2.07425	0.460534	1.7147	-0.491528	2.3748
SPERMATOGENESIS	-2.67913	-2.63588	-3.81295	-1.71728	1.11139	2.59281	0.211922	0.833376	5.83591	4.78015			-2.6575	-2.76511	1.8521	0.522649	5.30803
UV_RESPONSE_DN	-3.78915	-3.41182	-0.807907	3.72426	3.44535	4.45779	2.0246	2.16292	-0.595548	-1.29692			-3.60049	1.45818	3.95157	2.09376	-0.946232
MYOGENESIS	-1.24319	-6.19485	2.03442	7.15238	0.577301	2.4629	-1.71452	-0.155198	2.53139	2.52883			-3.71902	4.5934	1.5201	-0.93486	2.53011
MYC_TARGETS_V1	-3.63209	-4.14745	7.43821	5.69934	6.542	3.71969	1.89221	-2.08495	-3.51756	-7.13345			-3.88977	6.56877	5.13085	-0.096369	-5.3255
UNFOLDED_PROTEIN_RESPONSE	-4.78737	-3.62949	2.54561	0.55955	1.59902	0.585134	-0.936484	-1.49152	2.02503	3.05202			-4.20843	1.55258	1.09208	-1.214	2.53852
EPITHELIAL_MESENCHYMAL_TRANSITION	-2.98712	-6.53681	2.43738	6.93947	4.07254	3.19468	-1.94012	0.285075	1.72326	0.116389			-4.76197	4.68842	3.63361	-0.827522	0.919826
PROTEIN_SECRETION	-7.26708	-2.36539	3.80214	2.27577	2.58582	0.123438	1.31679	-0.326491	-0.00130206	2.5312			-4.81624	3.03896	1.35463	0.495149	1.26495
MITOTIC_SPINDLE	-6.79554	-3.25173	-1.44905	1.7966	3.01991	4.126	6.99215	8.47897	-0.962658	-2.17555			-5.02363	0.173772	3.57295	7.73556	-1.5691
G2M_CHECKPOINT	-8.00881	-2.19802	-1.68646	-2.14693	2.93974	2.73069	8.51377	7.95197	2.11041	-0.114246			-5.10341	-1.9167	2.83521	8.23287	0.998083
E2F_TARGETS	-7.67805	-3.7104	-0.473405	-2.08973	4.8689	2.80609	8.42068	6.44434	2.73015	-1.2458			-5.69422	-1.28157	3.83749	7.43251	0.742175

### Sheet: organoid_GSEA
	B816_Liver_Organoid	B818_Liver_Organoid	B816_Bladder_Organoid	B818_Bladder_Organoid	B816_Endometrium_Organoid	B818_Endometrium_Organoid	B816_Lung_Organoid	B818_Lung_Organoid	B816_Pancreas_Organoid	B818_Pancreas_Organoid			Liver	Bladder	Endomet	Lung	Pancrease
E2F_TARGETS	15.9673	11.2208	-2.5924	7.66884	-6.74976	-11.9103	-7.82034	-2.20302	-4.60205	-1.83083			13.5941	2.53822	-9.33004	-5.01168	-3.21644
G2M_CHECKPOINT	12.5375	11.4308	-1.87945	5.65513	-7.19472	-10.3966	-5.04259	-1.79481	-4.94671	-0.539952			11.9842	1.88784	-8.79564	-3.4187	-2.74333
MYC_TARGETS_V1	14.3451	5.73735	-1.5012	9.0732	-1.95044	-4.30133	-10.6526	-5.92694	-2.1959	-5.40275			10.0412	3.786	-3.12588	-8.28978	-3.79932
MYC_TARGETS_V2	8.93739	3.60696	-1.3677	6.02	-1.2401	-4.3234	-6.02572	-1.62221	-1.5428	-3.20004			6.27217	2.32615	-2.78175	-3.82397	-2.37142
MITOTIC_SPINDLE	4.83985	6.70657	-0.744476	0.365543	-2.7195	-4.11655	0.438732	-0.268586	-5.54831	-0.392255			5.77321	-0.189466	-3.41802	0.085073	-2.97028
OXIDATIVE_PHOSPHORYLATION	7.39231	2.92026	-2.5895	5.15808	-0.132154	-0.871624	-7.13448	-1.722	-1.53345	-3.39142			5.15629	1.28429	-0.501889	-4.42824	-2.46244
MTORC1_SIGNALING	4.26761	5.10399	-3.31299	-0.034922	-3.45026	-2.38022	-1.2556	0.772809	-1.73894	1.24733			4.6858	-1.67396	-2.91524	-0.241393	-0.245805
UNFOLDED_PROTEIN_RESPONSE	4.87629	3.82478	-3.1297	1.27869	-2.576	-2.53139	-0.868631	-0.945788	-1.30842	0.405419			4.35053	-0.925503	-2.55369	-0.907209	-0.451503
DNA_REPAIR	5.01291	2.2244	-0.549852	4.29008	1.68531	0.423719	-6.38472	-3.49896	-3.06861	-3.06284			3.61866	1.87011	1.05451	-4.94184	-3.06573
FATTY_ACID_METABOLISM	2.91953	3.22394	-4.47622	-1.55598	1.6176	-0.834839	-2.14461	-2.55519	2.31666	1.75131			3.07174	-3.0161	0.39138	-2.3499	2.03399
ADIPOGENESIS	2.29317	2.77306	-3.32202	-1.71093	-0.737003	-0.810994	0.456044	0.517193	0.392047	-0.529722			2.53311	-2.51648	-0.773998	0.486618	-0.0688376
PROTEIN_SECRETION	0.489593	3.603	-2.61583	-2.80788	-3.30701	-1.75745	3.95221	2.20035	-1.69746	1.96996			2.0463	-2.71186	-2.53223	3.07628	0.136252
SPERMATOGENESIS	1.31861	1.95748	-1.93801	-0.024984	0.159316	0.379066	-0.667201	-1.06471	1.15002	1.40957			1.63804	-0.981496	0.269191	-0.865957	1.27979
BILE_ACID_METABOLISM	2.39214	0.819534	-2.84356	-4.41845	-0.0480994	-0.615345	1.45179	1.40978	2.25171	1.217			1.60584	-3.631	-0.331722	1.43079	1.73435
CHOLESTEROL_HOMEOSTASIS	-0.416048	2.73408	-3.21448	-4.00422	-0.907819	0.0554233	0.755874	-0.360175	3.02795	3.06651			1.15901	-3.60935	-0.426198	0.197849	3.04723
PEROXISOME	1.89316	0.0655177	-2.15663	-1.96528	2.84965	0.956441	0.157656	-0.337882	-0.0386118	-1.0868			0.979339	-2.06096	1.90305	-0.090113	-0.562704
XENOBIOTIC_METABOLISM	1.32844	0.109067	-2.75795	-6.75657	3.7997	-0.779112	1.0816	-0.881144	3.67236	1.71754			0.718755	-4.75726	1.5103	0.100226	2.69495
PI3K_AKT_MTOR_SIGNALING	1.41308	0.00905066	2.74865	4.08583	-1.16546	-1.2774	0.216313	-0.521953	-3.78638	-3.23021			0.711067	3.41724	-1.22143	-0.15282	-3.5083
GLYCOLYSIS	-0.762387	1.2499	-1.87394	-2.85309	-0.682878	-0.0629187	-0.92426	-1.43149	2.94783	4.28866			0.243754	-2.36351	-0.372898	-1.17788	3.61825
HEME_METABOLISM	-1.17834	0.690651	-0.211352	-0.497044	-1.45884	-1.72437	3.28069	1.38118	-1.59713	0.923894			-0.243845	-0.354198	-1.5916	2.33094	-0.336619
ANDROGEN_RESPONSE	-1.25874	0.70655	-1.31419	-1.09372	-1.12971	-0.591933	2.29105	1.2676	-0.726615	1.56872			-0.276095	-1.20396	-0.860821	1.77932	0.421054
NOTCH_SIGNALING	-0.365322	-0.293255	1.50507	-0.110195	-1.7478	-0.158502	0.754924	0.789758	-0.380664	-0.650048			-0.329288	0.697435	-0.953152	0.772341	-0.515356
PANCREAS_BETA_CELLS	-0.150109	-1.02	1.26762	0.302422	0.421167	0.181673	-2.45604	-2.20282	4.83392	0.635176			-0.585056	0.785021	0.30142	-2.32943	2.73455
WNT_BETA_CATENIN_SIGNALING	-1.18521	-1.19738	-0.534395	-1.27936	0.263174	0.462524	2.82527	1.8563	-0.890841	0.257768			-1.1913	-0.906877	0.362849	2.34079	-0.316537
REACTIVE_OXYGEN_SPECIES_PATHWAY	-0.754197	-2.0219	1.19158	1.93617	3.50763	2.28309	-2.21397	0.857614	-2.23647	-4.43336			-1.38805	1.56388	2.89536	-0.67818	-3.33491
UV_RESPONSE_UP	-1.69045	-1.25009	-1.54518	-1.07948	1.73513	2.16914	-0.0802518	-0.0743673	0.0292736	1.28512			-1.47027	-1.31233	1.95214	-0.0773095	0.657198
TGF_BETA_SIGNALING	-2.8345	-0.676604	1.87053	-0.498465	0.542511	1.20585	1.98473	0.287463	-1.85743	-0.522198			-1.75555	0.686033	0.87418	1.1361	-1.18982
ESTROGEN_RESPONSE_EARLY	-2.7969	-1.02728	-1.82477	-3.09821	1.87955	1.52126	0.974678	0.861713	0.458706	3.51897			-1.91209	-2.46149	1.7004	0.918195	1.98884
ESTROGEN_RESPONSE_LATE	-3.00781	-1.01782	0.0796702	-0.965009	-0.426177	-0.15937	-0.207116	0.902629	1.77487	3.49146			-2.01282	-0.44267	-0.292773	0.347757	2.63316
UV_RESPONSE_DN	-3.95733	-0.625938	-0.0882148	-3.0417	-1.81097	2.80072	3.49795	1.22951	-0.532618	1.97688			-2.29163	-1.56495	0.494876	2.36373	0.722131
APICAL_SURFACE	-3.15003	-2.03784	1.99784	-0.84952	0.520002	2.01814	1.75482	0.893322	-0.625482	0.0809808			-2.59394	0.574159	1.26907	1.32407	-0.272251
HEDGEHOG_SIGNALING	-3.98266	-2.02118	0.631514	-2.08877	0.610356	1.06402	1.90262	1.18335	1.52068	1.5515			-3.00192	-0.72863	0.837186	1.54298	1.53609
IL6_JAK_STAT3_SIGNALING	-3.85647	-2.80057	5.75636	1.46009	-0.0706041	-0.597363	-0.889462	-1.4571	1.66923	1.836			-3.32852	3.60822	-0.333983	-1.17328	1.75262
ANGIOGENESIS	-3.77789	-2.89464	3.26484	-1.4661	0.759732	1.88629	-0.21134	0.215118	1.30965	0.572084			-3.33627	0.899374	1.32301	0.00188921	0.940867
KRAS_SIGNALING_DN	-4.52189	-3.49058	0.192433	-2.11804	1.32918	3.72843	2.27856	1.03899	2.45438	2.38042			-4.00623	-0.962802	2.5288	1.65877	2.4174
COMPLEMENT	-4.86922	-3.14686	3.5502	-1.21245	0.812306	-0.571808	1.93406	1.81226	1.82967	0.639912			-4.00804	1.16887	0.120249	1.87316	1.23479
IL2_STAT5_SIGNALING	-4.5247	-4.13628	3.54839	-0.363307	1.04085	1.16823	1.66337	0.77804	0.430912	0.649191			-4.33049	1.59254	1.10454	1.22071	0.540051
COAGULATION	-4.94154	-4.87719	5.00646	-4.36074	4.07236	-0.0125725	-0.729067	-1.63386	4.77401	2.12877			-4.90936	0.322859	2.0299	-1.18146	3.45139
APICAL_JUNCTION	-6.54775	-3.37771	3.04305	-1.03683	0.89837	3.27755	0.878256	1.96397	1.10376	0.831381			-4.96273	1.00311	2.08796	1.42111	0.967569
INFLAMMATORY_RESPONSE	-5.24956	-4.76733	2.52742	-1.70555	0.586747	0.994341	4.0482	1.1734	2.76228	2.13534			-5.00844	0.410938	0.790544	2.6108	2.44881
KRAS_SIGNALING_UP	-6.00785	-4.05803	2.18571	-3.8297	0.17927	2.40735	3.68296	2.98016	2.8635	0.961273			-5.03294	-0.821993	1.29331	3.33156	1.91239
APOPTOSIS	-6.1214	-4.36801	2.53458	0.148879	2.56013	2.88752	0.789396	0.119738	-0.326529	0.494971			-5.2447	1.34173	2.72382	0.454567	0.0842209
INTERFERON_ALPHA_RESPONSE	-5.40187	-5.21605	-1.77845	0.798327	4.74728	5.84816	0.790983	-0.741915	-0.13746	0.446126			-5.30896	-0.49006	5.29772	0.024534	0.154333
ALLOGRAFT_REJECTION	-5.347	-5.81718	5.13841	3.16519	1.30642	1.21209	-0.732909	-1.02871	3.68628	0.918158			-5.58209	4.1518	1.25926	-0.88081	2.30222
HYPOXIA	-8.55502	-2.73765	1.58936	-5.95005	-1.59106	2.31327	2.03695	-1.21171	6.46568	8.97504			-5.64633	-2.18034	0.361104	0.412616	7.72036
P53_PATHWAY	-6.11183	-5.25455	0.84249	1.0009	2.64755	1.44254	0.319681	0.181124	1.68705	2.7139			-5.68319	0.921693	2.04505	0.250403	2.20048
INTERFERON_GAMMA_RESPONSE	-5.84762	-6.31353	1.8558	1.3514	3.24503	3.25599	1.35438	-0.431195	0.255182	0.758803			-6.08058	1.6036	3.25051	0.461591	0.506993
MYOGENESIS	-10.0957	-5.16004	4.3342	-1.92491	0.694473	3.27337	3.72441	1.61401	3.36391	1.17935			-7.62785	1.20465	1.98392	2.66921	2.27163
TNFA_SIGNALING_VIA_NFKB	-10.4539	-8.53658	6.59855	0.554796	2.45632	2.04795	1.3779	-1.37786	4.21242	3.58882			-9.49523	3.57668	2.25214	1.96443e-05	3.90062
EPITHELIAL_MESENCHYMAL_TRANSITION	-12.0801	-8.24242	7.54655	-1.26233	-0.320332	5.4436	2.28129	3.38547	3.71165	-0.324947			-10.1612	3.14211	2.56163	2.83338	1.69335
